# EpiSmokEr: A robust classifier to determine smoking status from DNA methylation data

**DOI:** 10.1101/487975

**Authors:** Sailalitha Bollepalli, Tellervo Korhonen, Jaakko Kaprio, Miina Ollikainen, Simon Anders

## Abstract

**Motivation:** Smoking strongly influences DNA methylation, with current, former and never smokers exhibiting different methylation profiles. To advance the practical applicability of the smoking-associated methylation signals, we used machine learning methodology to train a classifier for smoking status prediction.

**Results:** We show the prediction performance of our classifier on three independent whole-blood test datasets demonstrating its robustness and global applicability. Furthermore, we examine reasons for biologically meaningful misclassifications through comprehensive phenotypic evaluation. The major contribution of our classifier is its global applicability without a need for users to determine a threshold value applicable for each dataset to predict the smoking status.

**Availability and Implementation:** We provide an R package, *EpiSmokEr*, facilitating the use of our classifier to predict smoking status in future studies. *EpiSmokEr* is available from GitHub: https://github.com/sailalithabollepalli/EpiSmokEr
