## Supplementary Tables 1 and 5 for "EpiSmokEr: A robust classifier to determine smoking status from DNA methylation data"

### Sheet: Supplementary Table 1
Supplementary Table 1: Log coefficients for each smoking category obtained from multinomial LASSO performed on the training dataset.
Features	LogCoeff_CS	LogCoeff_FS	LogCoeff_NS
Intercept	11.382	-1.363	-10.02
Sex	-0.3	0.407	-0.107
cg00006626	-1.714	1.399	0.315
cg03133799	0.096	0.092	-0.188
cg06442199	-0.001	0.006	-0.005
cg10006428	-0.552	0.886	-0.334
cg14156792	-0.064	0.07	-0.007
cg17453416	0.03	-0.179	0.149
cg24629356	-0.073	-0.261	0.334
cg26048448	-0.038	-0.042	0.08
cg00075467	-0.382	-0.761	1.144
cg03936870	0.231	-0.365	0.134
cg05951221	-0.585	-0.096	0.681
cg07721625	0.204	-0.568	0.363
cg10362869	-0.023	0.057	-0.034
cg17535283	0.386	-1.199	0.813
cg21450627	0.09	-0.21	0.12
cg22587600	-0.076	0.198	-0.122
cg02725398	-0.284	0.27	0.014
cg21594961	0.105	0.194	-0.3
cg00379467	0.019	-0.573	0.554
cg08786370	-0.104	-0.082	0.186
cg26086649	-0.087	0.266	-0.179
cg06677021	-0.009	0.003	0.005
cg08663909	-0.023	0.162	-0.139
cg14727987	-0.073	0.144	-0.072
cg23576855	-0.086	-0.007	0.093
cg27016106	-0.024	0.053	-0.028
cg00846554	-0.032	0.122	-0.089
cg01555614	0.008	-0.078	0.07
cg03464017	0.068	-0.385	0.317
cg06126421	-0.379	-0.565	0.944
cg10525394	0.248	0.179	-0.427
cg15064086	-0.057	0.174	-0.117
cg18315060	0.148	0.366	-0.513
cg19643109	-0.114	0.494	-0.38
cg19627238	0.011	0.322	-0.333
cg26169299	-0.011	0.327	-0.316
cg02243946	0.085	-0.297	0.212
cg03102898	-0.022	-0.767	0.789
cg26558023	-0.072	-1.345	1.417
cg27650870	0.04	0.363	-0.403
cg13910813	0.055	-0.504	0.449
cg06715410	0.007	-0.19	0.183
cg12589188	0.262	0.1	-0.362
cg03245590	-0.01	0.031	-0.021
cg05323345	0.068	0.311	-0.378
cg06120313	0.035	-0.071	0.036
cg09068031	0.305	-0.527	0.222
cg05979241	-0.082	0.35	-0.268
cg10609256	-0.219	0.44	-0.221
cg10957001	-0.002	-0.031	0.033
cg16117605	0.019	-0.132	0.113
cg18161956	0	0.023	-0.024
cg19091257	0.087	-0.136	0.049
cg21733098	-0.325	0.038	0.287
cg07499182	0.007	-0.056	0.048
cg23126342	0.728	-0.006	-0.722
cg23942311	-0.124	0.168	-0.044
cg26103168	-0.093	-0.096	0.189
cg18106898	0.325	0.446	-0.771
cg01273991	-0.046	0.11	-0.064
cg22947000	0.617	-0.466	-0.15
cg00066239	0.045	-0.681	0.636
cg02806012	-0.126	-0.282	0.408
cg12438330	-0.042	-1.564	1.606
cg13619177	-0.09	-0.206	0.295
cg18268547	-0.199	0.736	-0.537
cg19572487	-0.099	-0.032	0.132
cg27252019	-0.019	-0.11	0.129
cg27594073	-0.693	0.883	-0.19
cg15129815	0.012	0.019	-0.031
cg06597652	0.033	-0.442	0.409
cg08955995	-0.04	0.137	-0.096
cg09298273	-0.068	-0.233	0.301
cg20618441	-0.007	0.02	-0.013
cg22316634	0.001	-0.008	0.007
cg22331349	-0.005	0.008	-0.003
cg13791092	-0.015	-0.184	0.2
cg26029902	-0.02	-0.017	0.037
cg01103827	0.391	-0.306	-0.085
cg01080924	-0.048	-0.477	0.524
cg10531774	0.001	-0.081	0.081
cg13451356	-0.111	0.281	-0.17
cg21566642	-1.639	0.223	1.417
cg24079702	-1.546	1.405	0.142
cg25242471	-0.075	0.693	-0.618
cg13944838	-0.005	-0.011	0.016
cg16867657	-0.469	0.505	-0.036
cg17619755	0.411	0.077	-0.488
cg25437304	-0.019	0.093	-0.074
cg26694437	-0.228	0.549	-0.321
cg07179816	-0.242	0.637	-0.395
cg13796381	0.084	0.441	-0.524
cg02431260	0.012	0.3	-0.312
cg13771313	-0.009	0.063	-0.054
cg04545296	0.118	0.483	-0.601
cg16775095	-0.026	-0.042	0.068
cg23766254	-0.04	0.085	-0.046
cg24803719	-0.152	0.544	-0.392
cg16113156	0.077	-0.313	0.237
cg23513183	-0.115	0.131	-0.015
cg18369516	-0.204	0.013	0.191
cg25221984	0.061	0.09	-0.151
cg06644428	-1.228	-0.909	2.137
cg09173768	0	0.316	-0.316
cg03847932	0.01	0.029	-0.039
cg05575921	-10.024	1.528	8.496
cg20738735	-0.409	0.638	-0.229
cg24854181	-0.15	0.399	-0.249
cg20839206	-0.063	0.301	-0.238
cg05425699	-0.027	0.025	0.002
cg00639837	-0.169	0.204	-0.035
cg05293490	-0.033	0.036	-0.003
cg18877361	0.053	-0.027	-0.026
cg13626582	-0.042	0.077	-0.035
cg02267536	0.289	-0.183	-0.106
cg06279276	-0.181	0.177	0.004
cg06394109	0.071	-0.243	0.172
cg27436995	-0.309	0.252	0.057
cg00627029	0.011	0.084	-0.095
cg00593900	-0.091	0.178	-0.087
cg16702083	0.29	0.352	-0.642

### Sheet: Supplementary Table 5
Supplementary Table 5: Annotation of the 121 smoking-associated CpGs selected by multinomial LASSO to predict smoking status.
CHR	Start Position	End Position	CpG	Gene	Type	Ensembl ID	Relation to UCSC CpG Island
chr12	9065311	9065312	cg19091257	A2M-AS1;LINC00612	antisense;processed_transcript	ENST00000499762.2;ENST00000538094.1	S_Shore
chr19	2858946	2858947	cg23513183	AC006130.3;ZNF555	antisense;protein_coding	ENST00000589365.1;ENST00000334241.7	Island
chr2	113173263	113173264	cg21450627	AC016683.5;PSD4	antisense;protein_coding	ENST00000446590.1;ENST00000245796.9;ENST00000418251.5;ENST00000441564.6;ENST00000465917.1;ENST00000485525.4	OpenSea
chr2	47334439	47334440	cg03936870	AC073283.4;BCYRN1	lincRNA	ENST00000413185.2;ENST00000419035.1;ENST00000441997.4;ENST00000448713.4;ENST00000450550.4;ENST00000418539.1	OpenSea
chr5	179336770	179336771	cg27016106	ADAMTS2	protein_coding	ENST00000251582.10;ENST00000274609.5	OpenSea
chr10	1180946	1180947	cg12589188	ADARB2	protein_coding	ENST00000381312.4	N_Shelf
chr5	373263	373264	cg05575921	AHRR	protein_coding	ENST00000316418.8;ENST00000505113.4;ENST00000510400.4;ENST00000512529.4;ENST00000514523.1	N_Shore
chr5	373184	373185	cg23576855	AHRR	protein_coding	ENST00000316418.8;ENST00000505113.4;ENST00000510400.4;ENST00000512529.4;ENST00000514523.1	N_Shore
chr9	114395334	114395335	cg13910813	AKNA	protein_coding	ENST00000307564.7	N_Shelf
chr19	10096070	10096071	cg00593900	ANGPTL6	protein_coding	ENST00000253109.4;ENST00000586910.1;ENST00000589181.4;ENST00000592641.4	Island
chr8	41725618	41725619	cg27650870	ANK1	protein_coding	ENST00000265709.11;ENST00000289734.10;ENST00000347528.7	Island
chr12	98724729	98724730	cg10957001	APAF1	protein_coding	ENST00000333991.4;ENST00000357310.4;ENST00000359972.5;ENST00000547045.4;ENST00000549007.1;ENST00000550527.4;ENST00000551964.4;ENST00000552268.4;ENST00000552929.1	OpenSea
chr11	72822250	72822251	cg13771313	ATG16L2	protein_coding	ENST00000321297.8;ENST00000435507.5;ENST00000439504.5;ENST00000534905.4;ENST00000535830.4;ENST00000536995.4;ENST00000537143.4;ENST00000537212.1;ENST00000537837.4;ENST00000538973.4;ENST00000540222.4;ENST00000541367.4;ENST00000541554.1;ENST00000541999.4;ENST00000542908.4;ENST00000544490.4;ENST00000545248.1	Island
chr16	67150261	67150262	cg06279276	B3GNT9	protein_coding	ENST00000449549.3	Island
chr16	88006083	88006084	cg02267536	BANP	protein_coding	ENST00000286122.10;ENST00000355022.7;ENST00000393207.4;ENST00000393208.5;ENST00000439677.4;ENST00000459966.4;ENST00000479780.5;ENST00000538234.4;ENST00000626016.1	Island
chr16	81238676	81238677	cg22947000	BCO1	protein_coding	ENST00000258168.5;ENST00000563804.4;ENST00000564552.1	OpenSea
chr1	91948787	91948788	cg06442199	BRDT	protein_coding	ENST00000355011.6;ENST00000362005.6;ENST00000370389.5;ENST00000394530.6;ENST00000399546.5;ENST00000423434.4;ENST00000426141.4;ENST00000427104.4;ENST00000440509.4;ENST00000448194.4;ENST00000449584.4;ENST00000450792.4;ENST00000457265.1;ENST00000461218.4;ENST00000470955.4;ENST00000476711.4;ENST00000484833.4;ENST00000548992.4;ENST00000552654.1	N_Shore
chr1	145720941	145720942	cg25221984	CD160	protein_coding	ENST00000369288.5;ENST00000616463.1	Island
chr14	103041577	103041578	cg26103168	CDC42BPB;RPL13P6	protein_coding;processed_pseudogene	ENST00000361246.5;ENST00000488133.1	OpenSea
chr19	18784407	18784408	cg22316634	COMP	protein_coding	ENST00000222271.5;ENST00000425807.1;ENST00000542601.5	N_Shore
chr17	14203483	14203484	cg13619177	COX10	protein_coding	ENST00000261643.6;ENST00000580561.1;ENST00000581931.4	N_Shelf
chr5	1850541	1850542	cg08663909	CTD-2194D22.1	antisense	ENST00000503386.1	N_Shore
chr5	13810086	13810087	cg20738735	DNAH5	protein_coding	ENST00000265104.4;ENST00000512443.1	Island
chr2	232419692	232419693	cg05951221	ECEL1P1	unprocessed_pseudogene	ENST00000373592.2	Island
chr2	232419402	232419403	cg06644428	ECEL1P1	unprocessed_pseudogene	ENST00000373592.2	Island
chr2	232419951	232419952	cg21566642	ECEL1P1	unprocessed_pseudogene	ENST00000373592.2	Island
chr4	147480721	147480722	cg00379467	EDNRA	protein_coding	ENST00000324300.8;ENST00000358556.7;ENST00000511804.4	N_Shore
chr8	48735348	48735349	cg07179816	EFCAB1	protein_coding	ENST00000262103.6;ENST00000433756.1;ENST00000521002.4;ENST00000521701.4;ENST00000521721.1;ENST00000523092.4	Island
chr6	11044644	11044645	cg16867657	ELOVL2;ELOVL2-AS1	protein_coding;antisense	ENST00000354666.3;ENST00000456190.4;ENST00000456616.1;ENST00000606532.4;ENST00000607275.4	Island
chr2	26318247	26318248	cg17535283	EPT1;GPR113	protein_coding	ENST00000442141.4;ENST00000311519.4;ENST00000333478.9;ENST00000421160.5;ENST00000433584.1;ENST00000435303.1;ENST00000447444.4;ENST00000459892.4;ENST00000487878.1	OpenSea
chr11	124758992	124758993	cg02431260	ESAM	protein_coding;antisense	ENST00000278927.8;ENST00000417453.4;ENST00000435477.1;ENST00000444566.4;ENST00000464067.1;ENST00000485116.4;ENST00000504932.2	Island
chr17	44354491	44354492	cg23766254	FAM171A2	protein_coding	ENST00000293443.10	Island
chr18	74435761	74435762	cg15129815	FAM69C	protein_coding	ENST00000343998.7;ENST00000400291.2	OpenSea
chr16	693998	693999	cg27436995	FBXL16;MSLN	protein_coding	ENST00000324361.8;ENST00000397621.4;ENST00000562563.1;ENST00000562648.2;ENST00000620831.3	Island
chr2	105399314	105399315	cg24079702	FHL2	protein_coding	ENST00000322142.11;ENST00000344213.7;ENST00000358129.7;ENST00000393352.6;ENST00000393353.6;ENST00000408995.4;ENST00000409177.4;ENST00000530340.4;ENST00000607522.1	Island
chr2	182867879	182867880	cg07721625	FRZB	protein_coding	ENST00000295113.4	S_Shore
chr11	11478945	11478946	cg09068031	GALNT18	protein_coding	ENST00000227756.4;ENST00000526064.1	OpenSea
chr5	180313914	180313915	cg13944838	GFPT2	protein_coding	ENST00000253778.11	Island
chr19	41999260	41999261	cg08955995	GRIK5	protein_coding	ENST00000262895.6;ENST00000454993.5;ENST00000593562.4;ENST00000602210.1	Island
chr3	72996405	72996406	cg03847932	GXYLT2;PPP4R2	protein_coding	ENST00000491839.1;ENST00000356692.8;ENST00000470976.1;ENST00000476505.2;ENST00000482242.4;ENST00000488810.4;ENST00000495566.1	N_Shore
chr19	611414	611415	cg06597652	HCN2	protein_coding	ENST00000251287.2	Island
chr2	176124621	176124622	cg09173768	HOXD-AS2;HOXD9	antisense;protein_coding	ENST00000440016.5;ENST00000249499.7	Island
chr11	2141944	2141945	cg05323345	IGF2;IGF2-AS;INS-IGF2	protein_coding;antisense	ENST00000300632.8;ENST00000381389.4;ENST00000434045.5;ENST00000381361.4;ENST00000381363.4;ENST00000445504.2;ENST00000356578.7	S_Shore
chr3	3111232	3111233	cg21594961	IL5RA	protein_coding	ENST00000256452.6;ENST00000311981.11;ENST00000383846.4;ENST00000418488.5;ENST00000427088.1;ENST00000430514.5;ENST00000438560.4;ENST00000445701.4;ENST00000446632.5;ENST00000456302.4;ENST00000466722.1	OpenSea
chr10	132594408	132594409	cg06715410	INPP5A	protein_coding	ENST00000368593.6;ENST00000368594.6;ENST00000423490.4	N_Shelf
chr1	6051696	6051697	cg10531774	KCNAB2	protein_coding	ENST00000164247.4;ENST00000341524.4;ENST00000352527.4;ENST00000378083.6;ENST00000378092.4;ENST00000378097.4;ENST00000378111.4;ENST00000389632.7;ENST00000428161.4;ENST00000435937.4;ENST00000445501.4;ENST00000458166.5;ENST00000472700.5;ENST00000478098.4;ENST00000602612.4	Island
chr17	74326652	74326653	cg00627029	KIF19	protein_coding	ENST00000359939.9;ENST00000389916.4;ENST00000547389.1;ENST00000551017.1;ENST00000551294.4	S_Shore
chr15	57299885	57299886	cg13626582	LINC00926	lincRNA	ENST00000501726.1;ENST00000620766.3	OpenSea
chr15	66654728	66654729	cg16775095	LINC01169	lincRNA	ENST00000558797.1	N_Shore
chr15	73937330	73937331	cg18106898	LOXL1	protein_coding	ENST00000261921.7;ENST00000566011.4	OpenSea
chr17	58218754	58218755	cg27252019	LPO;MKS1	protein_coding	ENST00000582328.4;ENST00000313863.9;ENST00000393119.5;ENST00000393120.5;ENST00000537529.5;ENST00000578789.1;ENST00000580127.4;ENST00000581180.1;ENST00000581761.4	N_Shore
chr22	46053670	46053671	cg01080924	MIRLET7BHG;PRR34;PRR34-AS1	lincRNA;protein_coding;antisense	ENST00000381051.5;ENST00000396008.2;ENST00000416202.4;ENST00000445441.1;ENST00000451166.4	N_Shore
chr1	2332226	2332227	cg17453416	MORN1	protein_coding	ENST00000378531.6;ENST00000606372.4	S_Shore
chr12	69879391	69879392	cg16117605	MYRFL	protein_coding	ENST00000547771.5;ENST00000552032.5	OpenSea
chr2	133569342	133569343	cg10362869	NCKAP5	protein_coding	ENST00000317721.9;ENST00000405974.6;ENST00000409213.4;ENST00000409261.4	OpenSea
chr17	81648522	81648523	cg18268547	NPLOC4;TSPAN10	protein_coding	ENST00000570300.1;ENST00000574882.4;ENST00000621293.3	Island
chr1	154154986	154154987	cg00006626	NUP210L	protein_coding	ENST00000271854.3;ENST00000368559.6	OpenSea
chr17	3197431	3197432	cg27594073	OR1A2	protein_coding	ENST00000381951.1	OpenSea
chr16	3355131	3355132	cg01273991	OR2C1	protein_coding	ENST00000304936.3	OpenSea
chr1	248650758	248650759	cg10006428	OR2T27	protein_coding	ENST00000344889.3	OpenSea
chr1	248574042	248574043	cg03133799	OR2T34	protein_coding	ENST00000328782.3	OpenSea
chr11	3152862	3152863	cg06120313	OSBPL5	protein_coding	ENST00000263650.10;ENST00000348039.8;ENST00000389989.6;ENST00000465323.1;ENST00000471998.5;ENST00000528124.1;ENST00000530372.4;ENST00000533234.4;ENST00000533721.4;ENST00000534157.1;ENST00000534491.4	OpenSea
chr13	67226993	67226994	cg23126342	PCDH9	protein_coding	ENST00000377861.4;ENST00000377865.5;ENST00000456367.4;ENST00000544246.4	N_Shelf
chr6	12747769	12747770	cg00846554	PHACTR1	protein_coding	ENST00000332995.10;ENST00000379348.2;ENST00000379350.4	N_Shore
chr20	58309369	58309370	cg26029902	PPP4R1L;RAB22A	transcribed_unprocessed_pseudogene;protein_coding	ENST00000244070.6;ENST00000493688.4;ENST00000244040.3;ENST00000488949.1	Island
chr3	9946460	9946461	cg02725398	PRRT3	protein_coding;antisense	ENST00000295984.6;ENST00000412055.4;ENST00000431558.1	Island
chr20	1118144	1118145	cg13791092	PSMF1;RP4-545L17.11	protein_coding;antisense	ENST00000246015.7;ENST00000333082.6;ENST00000335877.9;ENST00000381899.7;ENST00000478004.1;ENST00000479715.4;ENST00000620712.1	N_Shore
chr21	39182295	39182296	cg01103827	PSMG1	protein_coding	ENST00000331573.6;ENST00000380900.2;ENST00000411828.4;ENST00000431628.1	N_Shore
chr9	136977943	136977944	cg13796381	PTGDS	protein_coding	ENST00000371623.5;ENST00000371625.6;ENST00000446677.2;ENST00000457950.4;ENST00000460340.1;ENST00000471521.4;ENST00000492068.2	Island
chr17	40319772	40319773	cg19572487	RARA	protein_coding	ENST00000254066.8;ENST00000394089.5;ENST00000425707.6;ENST00000577646.4	S_Shore
chr17	79512678	79512679	cg12438330	RBFOX3	protein_coding	ENST00000580155.4	Island
chr1	40132976	40132977	cg13451356	RP11-115D7.3	processed_pseudogene	ENST00000430724.2	Island
chr18	78506265	78506266	cg16113156	RP11-123I22.1	lincRNA	ENST00000581634.1	S_Shore
chr5	6823128	6823129	cg24854181	RP11-332J15.1	lincRNA	ENST00000508881.1	Island
chr12	48351460	48351461	cg04545296	RP11-370I10.6;ZNF641	antisense;protein_coding	ENST00000548257.1;ENST00000301042.6;ENST00000448928.6;ENST00000544117.5;ENST00000547026.4;ENST00000548932.4;ENST00000549125.4;ENST00000550181.4;ENST00000550342.1	S_Shore
chr17	2745845	2745846	cg02806012	RP11-74E22.4	unprocessed_pseudogene	ENST00000575506.2	N_Shelf
chr8	36569791	36569792	cg03102898	RP11-962G15.1	lincRNA	ENST00000524132.4	OpenSea
chr12	77326379	77326380	cg05979241	RP1-34H18.1	lincRNA	ENST00000550042.1	OpenSea
chr20	63697074	63697075	cg16702083	RTEL1-TNFRSF6B	protein_coding	ENST00000480273.4;ENST00000482936.4;ENST00000492259.5;ENST00000496281.1;ENST00000622743.3;ENST00000369996.1	Island
chr1	935578	935579	cg14156792	SAMD11	protein_coding	ENST00000341065.7;ENST00000342066.6;ENST00000420190.4;ENST00000437963.4;ENST00000616016.3;ENST00000616125.3;ENST00000617307.3;ENST00000618181.3;ENST00000618323.3;ENST00000618779.3;ENST00000620200.3;ENST00000622503.3	Island
chr7	64180652	64180653	cg19627238	SAPCD2P1;VN1R38P	processed_pseudogene;unitary_pseudogene	ENST00000395413.2;ENST00000450265.1	N_Shore
chr5	80194690	80194691	cg06677021	SERINC5	protein_coding	ENST00000507668.5;ENST00000509193.4;ENST00000512721.2;ENST00000512972.5;ENST00000513907.1	OpenSea
chr6	160276593	160276594	cg19643109	SLC22A2	protein_coding	ENST00000366952.1	OpenSea
chr13	33251359	33251360	cg07499182	STARD13;STARD13-AS	protein_coding;processed_transcript	ENST00000336934.8;ENST00000487412.4;ENST00000498019.2;ENST00000567873.1;ENST00000628131.1	OpenSea
chr2	9842965	9842966	cg00075467	TAF1B	protein_coding	ENST00000263663.8;ENST00000402170.4;ENST00000404869.6;ENST00000416181.1;ENST00000434858.4;ENST00000469895.4;ENST00000480197.4;ENST00000490432.1;ENST00000497182.1;ENST00000625239.1	N_Shore
chr12	114674821	114674822	cg18161956	TBX3	protein_coding	ENST00000257566.6;ENST00000349155.5;ENST00000613550.1	Island
chr6	50818656	50818657	cg01555614	TFAP2B	protein_coding	ENST00000344788.6;ENST00000393655.3	N_Shore
chr7	47540550	47540551	cg05425699	TNS3	protein_coding	ENST00000311160.12;ENST00000434451.1;ENST00000442536.5;ENST00000450444.4;ENST00000457718.4;ENST00000458317.5	S_Shelf
chr6	31792852	31792853	cg17619755	VARS	protein_coding	ENST00000375663.6;ENST00000489979.1;ENST00000495010.4	N_Shelf
chr2	218874010	218874011	cg25242471	WNT6	protein_coding	ENST00000233948.3	Island
chr6	28616344	28616345	cg20839206	ZBED9	protein_coding	ENST00000530247.1	Island
chr20	63775368	63775369	cg18369516	ZBTB46	protein_coding	ENST00000245663.7;ENST00000302995.2;ENST00000395104.4;ENST00000460757.1	Island
chr6	157676005	157676006	cg10525394	ZDHHC14	protein_coding	ENST00000359775.8	S_Shelf
chr19	51888097	51888098	cg22331349	ZNF577;ZNF613;ZNF649-AS1	protein_coding;antisense	ENST00000301399.8;ENST00000412216.4;ENST00000419138.4;ENST00000420592.4;ENST00000446514.4;ENST00000451628.5;ENST00000453272.4;ENST00000458390.4;ENST00000485702.4;ENST00000588878.4;ENST00000589784.1;ENST00000591320.4;ENST00000592321.4;ENST00000613007.3;ENST00000600329.1	Island
chr19	52536191	52536192	cg20618441	ZNF808	protein_coding	ENST00000359798.7;ENST00000461321.1;ENST00000461779.4;ENST00000465448.4;ENST00000486474.4;ENST00000487863.4	Island
chr17	80498359	80498360	cg00066239				OpenSea
chr13	20137498	20137499	cg00639837				S_Shore
chr8	1475186	1475187	cg02243946				OpenSea
chr11	15307913	15307914	cg03245590				OpenSea
chr6	16217530	16217531	cg03464017				OpenSea
chr14	94690209	94690210	cg05293490				OpenSea
chr6	30752303	30752304	cg06126421				OpenSea
chr16	1102511	1102512	cg06394109				N_Shore
chr4	8525733	8525734	cg08786370				OpenSea
chr19	50601698	50601699	cg09298273				N_Shelf
chr12	34403102	34403103	cg10609256				OpenSea
chr5	73189807	73189808	cg14727987				OpenSea
chr6	1075743	1075744	cg15064086				OpenSea
chr6	41406794	41406795	cg18315060				N_Shore
chr14	105507509	105507510	cg18877361				OpenSea
chr12	127446674	127446675	cg21733098				OpenSea
chr2	46656229	46656230	cg22587600				OpenSea
chr14	51139581	51139582	cg23942311				OpenSea
chr1	34656950	34656951	cg24629356				OpenSea
chr17	47778513	47778514	cg24803719				Island
chr6	103332489	103332490	cg25437304				OpenSea
chr1	197910250	197910251	cg26048448				N_Shore
chr4	146635136	146635137	cg26086649				N_Shore
chr7	-1	-1	cg26169299				OpenSea
chr8	128272591	128272592	cg26558023				OpenSea
chr6	27423066	27423067	cg26694437				OpenSea
